# Paralogs in the PKA regulon traveled different evolutionary routes to divergent expression in budding yeast

**DOI:** 10.1101/860981

**Authors:** Benjamin Murray Heineike, Hana El-Samad

## Abstract

Functional divergence of duplicate genes, or paralogs, is an important driver of novelty in evolution. In the model yeast *Saccharomyces cerevisiae*, there are 547 paralog gene pairs that survive from an interspecies Whole Genome Hybridization (WGH) that occurred ∼100MYA. Many WGH paralogs (or ohnologs) are known to have differential expression during the yeast Environmental Stress Response (ESR), of which Protein Kinase A (PKA) is a major regulator. While investigating the transcriptional response to PKA inhibition in *S. cerevisiae,* we discovered that approximately 1/6^th^ (91) of all ohnolog pairs were differentially expressed with a striking pattern. One member of each pair tended to have low basal expression that increased upon PKA inhibition, while the other tended to have high but unchanging expression. Examination of PKA inhibition data in the pre-WGH species *K. lactis* and PKA-related stresses in other budding yeasts indicated that unchanging expression in response to PKA inhibition is likely to be the ancestral phenotype prior to duplication. Analysis of promoter sequences of orthologs of gene pairs that are differentially expressed in *S. cerevisiae* further revealed that the emergence of PKA-dependence took different evolutionary routes. In some examples, regulation by PKA and differential expression appears to have arisen following the WGH, while in others, regulation by PKA appears to have arisen in one of the two parental lineages prior to the WGH. More broadly, our results illustrate the unique opportunities presented by a WGH event for generating functional divergence by bringing together two parental lineages with separately evolved regulation into one species. We propose that functional divergence of two ohnologs can be facilitated through such regulatory divergence, which can persist even when functional differences are erased by gene conversion.
