## Supplemental Tables 4 and 5: Strains and Plasmids for "Paralogs in the PKA regulon traveled different evolutionary routes to divergent expression in budding yeast"

### Sheet: S4_strains
	Label	Description	Background	Plasmids used	Genotype	Transformation Protocol
S. Cerevisiae	HES 5-41	WT	W303 MATa leu2, his3, trp1, ura3, can1, ade2::ADE2	-		-
	yBMH35	AS	W303 MATa ADE+ (leu2 his3, trip1, ura3, can1 GAL+ psi+).	-	TPK1M164G, TPK2M147G and TPK3M165G (TPK1/2/3-AS) Nhp6a-iRFP (Kan) Ref: Hao and O'shea, 2011	-
	yEW051	WT Msn2 Nuc Loc	HES 5-41	EW003, BMH049	SC.Msn2(C649S)-mCherry(TRP), KL.Msn2(C523S)-YFP (LEU), TPK1/2/3-AS, Nhp6a-iRFP (Kan)	LioAC 1
	yEW052	AS Msn2 nuc loc	BMH35	EW003, BMH049	SC.Msn2(C649S)-mCherry(TRP), KL.Msn2(C523S)-YFP (LEU)	LioAC 1
	yBMH168	WT ΔMsn2/4	HES 5-41	Cas9-sGRNA Expression Vector: pWS158 Donor DNA: Msn2: BMH137 (amplified with pBMH305/306) Msn4: BMH138 (amplified with pBMH307,308) Guide Plasmid: Msn2: BMH125 Msn4: BMH127	URA- delta Msn2 (250bp upstream of ATG to stop codon) delta Msn4 (250bp upstream of ATG to stop codon)	LioAC 2
	yBMH170	AS ΔMsn2/4	BMH35	as in yBMH168	URA- TPKA1/2/3(AS) delta Msn2 (250bp upstream of ATG to stop codon) delta Msn4 (250bp upstream of ATG to stop codon)	LioAC 2
	Label	Description	Background	Plasmids used	Notes	Transformation Protocol
K. lactis	YLB13a	WT	YLB13a (MATa hm1alpha::URA3 hmra::TRP1 nej1::LEU2 trp1 leu2 metA1 uraA1)	-	Ref: (Booth et. al. 2010)	5FOA
	yBMH128	WT (-URA)	YLB13a	-	URA-	5FOA
	yBMH132	AS	YLB13a	KL.TPK2: Donor DNA: Amplified from pDON002 dCas9/sgRNA vector: ASP018. KL.TPK3: Donor DNA: Amplified from pDON006 dCas9/sgRNA vector: ASP 024.	URA- KL.TPK2(M222G), KL.TPK3(M147G) (KL.TPK1/3-AS) (G3)	LioAC 3, 5-FOA
	yBMH055	WT KL.Msn2 nuc Loc	YLB13a	BMH035	pKL.RPS25a-KL.Msn2(C623S)-mCherry (HGH) :: TRP1 locus	Electroporation
	yBMH078	AS KL.Msn2 Nuc Loc	YLB13a	BMH035, BMH059 KL.TPK2: Donor DNA: Amplified from pDON001 dCas9/sGRNA vector: ASP017. KL.TPK3: Donor DNA: Amplified from pDON006 dCas9/sgRNA vector: ASP 024	URA- KL.TPK1/3-AS (G2) pKL.RPS25a-KL.Msn2(C623S)-mCherry (HGH) :: TRP1 locus pKL.RPS25a-SC.Msn2(C649S)-YFP(NAT) :: LEU2 locus	LioAC 2, 5-FOA Electroporation
	yBMH201	AS ΔMsn2	yBMH132	yBMH132 with additional deletion: Cas9-sgRNA Expression Vector: BMH120 Donor DNA: BMH140 Amplified with pBMH364, pBMH365 sgRNA Entry Vector: Guide plasmid: pBMH132	URA- KL.TPK2(M222G), KL.TPK3(M147G) (KL.TPK1/3-AS) (G3) Delta KL.Msn2 (250bp upstream of ATG to stop codon) (G2)	LioAC 2

### Sheet: S5_plasmids
Name	Bacterial Marker	Target Yeast Species	Backbone (Target::Marker)	Description	Addgene ID [Ref]
EW003	Amp	S. Cerevisiae	pNH604 (TRP1::TRP)	pSC.ADH1-SC.Msn2(C649S)-mCherry
BMH049	Amp	S. Cerevisiae	pNH605 (LEU2::LEU)	pSC.ADH1-KL.Msn2(C523S)-Venus
WS158	Kan	S. Cerevisiae	2µ Plasmid (URA)	Cas9-sgRNA expression vector	90517 [Shaw ]
WS082	Amp	-	-	sgRNA guide entry vector	90516 [Shaw]
BMH125	Amp	-	WS082	sgRNA guide : SC.Msn2 (GCTACTGTTATTATGTGACG)
BMH127	Amp	-	WS082	sgRNA guide : SC.Msn4 (AAGGTACTGCCACTACTGAG)
BMH137	Amp	-	YTK095	ΔSC.Msn2 Donor Plasmid
BMH138	Amp	-	YTK095	ΔSC.Msn4 Donor Plasmid
ASP017	Amp	K. Lactis (budding yeast)	Pan-ARS plasmid (URA)	Cas9-sgRNA vector: KL.Tpk2 Guide A (CTGCATAAAACTTAGCCACA)
DON001	Amp	-	pUCGA 1.0	KL.Tpk2(M222G) Donor Plasmid A Heterology Block: PVAKFYA(160-166) CCT GTG GCT AAG TTT TAT GCA -> CCA GTT GCC AAA TTC TAC GCT
ASP018	Amp	K. Lactis (budding yeast)	Pan-ARS plasmid (URA)	Cas9-sgRNA vector: KL.Tpk2 Guide B (TGAAAGACGGATGTTAAAGC)
DON002	Amp	-	pUCGA 1.0	KL.Tpk2(M222G) Donor Plasmid B Heterology Block: DERRMLKL(109-116) GAT GAA AGA CGG ATG TTA AAG CTG -> GAC GAG AGG AGA ATG CTA AAA TTG
ASP024	Amp	K. Lactis (budding yeast)	Pan-ARS plasmid (URA)	Cas9-sgRNA vector: KL.Tpk3 (CCTTTCATAATTAGAATGTG)
DON006	Amp	-	pUCGA 1.0	KL.Tpk3(M147G) Donor Plasmid Heterology Block: PFIIR(203-207) CCT TTC ATA ATT AGA -> CCA TTT ATC ATA AGG
BMH035	Amp	K.Lactis	TS36 TRP1::HGH	pKL.RPS25a-KL.Msn2(C623S)-mCherry
BMH059	Amp	K.lactis	TS121 LEU2::NAT	pKL.RPS25a-SC.Msn2(C649S)-Venus
BMH120	Kan	K. Lactis (budding yeast)	Pan-ARS(URA) / WS158	Cas9-sgRNA expression vector
BMH119	Amp	-	WS082	sgRNA guide entry vector
BMH132	Amp	-	BMH119	sgRNA guide : KL.Msn2 (AATCGACGGAATACCATACG)
BMH140	Amp	-	YTK095	ΔKL.Msn2 Donor Plasmid
