## Supplemental Table 6: Syntenic ohnolog assignment for "Paralogs in the PKA regulon traveled different evolutionary routes to divergent expression in budding yeast"

### Sheet: EGO2_EGO4
Categories:			Key Column to distinguish syntenic orthologs of high LFC ohnologs (High Column)
H = Syntenic ortholog to high LFC ohnolog			Key Column to distinguish syntenic orthologs of low LFC ohnologs (Low Column)
L = Syntenic ortholog to low LFC ohnolog
I = Inconclusive
PRE = Pre WGH, YGOB
Y_H=Syntenic ortholog to high LFC ohnolog, YGOB
Y_L=Syntenic ortholog to low LFC ohnolog, YGOB
Y_I = Inconclusive, YGOB		Position
						Low Column		High Column		Query Column	Low Column	Low Column				Low Column
Gene Name	Category	-8	-7	-6	-5	-4	-3	-2	-1	0	1	2	3	4	5	6	7	8
nakaseomyces_castellii_Seq_4427	H	['Seq_1774']	['Seq_1690']		['Seq_3940']	[]		['Seq_3216']		['Seq_4427']	[]	[]	['Seq_71']		['Seq_1945']	[]	['Seq_236']	['Seq_1540']
nakaseomyces_bacillisporus_Seq_4006	H	['Seq_4194']	['Seq_599']		[]	[]		['Seq_4026']		['Seq_4006']	[]	[]	['Seq_3173']		[]	[]	[]	['Seq_2798']
candida_glabrata_Seq_4115	H	['Seq_1225']	['Seq_1037']		['Seq_1038']	[]		['Seq_3518']		['Seq_4115']	[]	[]	[]		[]	[]	[]	[]
nakaseomyces_bracarensis_Seq_3421	H	['Seq_1389']	['Seq_719']		['Seq_494']	[]		['Seq_1125']		['Seq_3421']	[]	[]	[]		[]	[]	[]	[]
nakaseomyces_delphensis_Seq_68	H	['Seq_2055']	['Seq_3301']		['Seq_2073']	[]		['Seq_4727']		['Seq_68']	[]	[]	[]		[]	[]	[]	[]
nakaseomyces_nivariensis_Seq_3763	H	[]	[]		[]	[]		['Seq_4984']		['Seq_3763']	[]	[]	[]		[]	[]	[]	[]
saccharomyces_eubayanus_Seq_3615	H	['Seq_2610']	['Seq_780']		[]	[]		[]		['Seq_3615']	[]	[]	['Seq_4980']		[]	[]	[]	['Seq_2609']
saccharomyces_uvarum_Seq_2980	H	['Seq_2623']	['Seq_3828']		[]	[]		[]		['Seq_2980']	[]	[]	['Seq_3925']		[]	[]	[]	['Seq_1664']
saccharomyces_arboricola_Seq_2087	H	[]	[]		[]	[]		[]		['Seq_2087']	[]	[]	['Seq_3527']		[]	[]	[]	[]
saccharomyces_kudriavzevii_Seq_553	H	['Seq_4385']	['Seq_2123']		[]	[]		[]		['Seq_553']	[]	[]	['Seq_567']		[]	[]	[]	['Seq_587']
saccharomyces_mikatae_Seq_3708	H	['Seq_2772']	['Seq_2055']		['Seq_3564']	[]		[]		['Seq_3708']	[]	[]	['Seq_459']		[]	[]	[]	['Seq_2505']
saccharomyces_paradoxus_Seq_2332	H	['Seq_2104']	['Seq_3586']		['Seq_224']	[]		[]		['Seq_2332']	[]	[]	['Seq_202']		[]	[]	[]	['Seq_2206']
naumovozyma_castellii_Seq_527	H	['Seq_4618']	['Seq_4183']		['Seq_992']	[]		['Seq_4790']		['Seq_246', 'Seq_527']	[]	[]	[]		['Seq_3737']	[]	[]	['Seq_1834']
naumovozyma_castellii_Seq_246	H	['Seq_4618']	['Seq_4183']		['Seq_992']	[]		['Seq_4790']		['Seq_246', 'Seq_527']	[]	[]	[]		['Seq_3737']	[]	[]	['Seq_1834']
naumovozyma_dairenensis_Seq_2475	H	['Seq_2182']	['Seq_2891']		['Seq_1988']	[]		['Seq_1466']		['Seq_2475']	[]	[]	[]		['Seq_3420']	[]	['Seq_4010']	['Seq_774']
yHAB158_kazachstania_viticola_160519_Seq_4005	H	['Seq_934']	['Seq_5594']		['Seq_3313']	[]		['Seq_4895']		['Seq_4005']	[]	[]	['Seq_2253']		['Seq_2537']	[]	[]	['Seq_4886']
yHAB132_kazachstania_martiniae_160519_Seq_325	H	['Seq_4000']	['Seq_4940']		['Seq_2513']	[]		['Seq_3988']		['Seq_325']	[]	[]	['Seq_3657']		['Seq_2229']	[]	[]	['Seq_2441']
yHAB148_kazachstania_intestinalis_160519_Seq_3037	H	['Seq_1633']	['Seq_4262']		['Seq_636']	[]		['Seq_2206']		['Seq_3037']	[]	[]	['Seq_1882']		['Seq_4095']	[]	[]	['Seq_3354']
kazachstania_africana_Seq_4330	H	['Seq_4822']	['Seq_433']		['Seq_3876']	[]		['Seq_4479']		['Seq_4330']	[]	[]	['Seq_4044']		['Seq_1071']	[]	['Seq_3592']	['Seq_4771']
vanderwaltozyma_polyspora_Seq_2530	I	[]	['Seq_1399']		['Seq_2415']	[]		['Seq_105']		['Seq_2530']	['Seq_5253']	['Seq_2126']	[]		['Seq_2286']	['Seq_1585']	['Seq_4890']	['Seq_1535']
tetrapisispora_phaffii_Seq_1438	I	[]	['Seq_2577']		[]	[]		['Seq_4810']		['Seq_1438']	['Seq_1187']	['Seq_149']	[]		['Seq_2687']	['Seq_4783']	['Seq_2800']	['Seq_3081']
yHMPu5000034875_tetrapisispora_fleetii_160519_Seq_5131	I	[]	['Seq_1246']		[]	[]		['Seq_3003']		['Seq_5131']	['Seq_634']	['Seq_1646']	[]		['Seq_4807']	['Seq_3254']	['Seq_4021']	['Seq_4758']
yHMPu5000034877_tetrapisispora_namnaonensis_160519_Seq_671	I	[]	['Seq_5494']		[]	[]		['Seq_891']		['Seq_671']	['Seq_4324']	['Seq_1497']	[]		['Seq_1460']	['Seq_3591']	['Seq_4616']	['Seq_565']
nakaseomyces_castellii_Seq_2446	L	[]	[]		[]	['Seq_1098']		[]		['Seq_2446']	['Seq_464']	['Seq_434']	[]		[]	[]	[]	[]
nakaseomyces_bacillisporus_Seq_767	L	[]	[]		['Seq_3527']	['Seq_1228']		[]		['Seq_767']	['Seq_1227']	['Seq_1324']	[]		[]	[]	[]	[]
candida_glabrata_Seq_2261	L	[]	[]		[]	[]		[]		['Seq_2261']	['Seq_2901']	['Seq_289']	[]		[]	[]	[]	[]
nakaseomyces_bracarensis_Seq_2058	L	[]	[]		[]	['Seq_3039']		[]		['Seq_2058']	['Seq_4207']	['Seq_4281']	[]		[]	[]	[]	[]
nakaseomyces_delphensis_Seq_4094	L	[]	[]		[]	['Seq_639']		[]		['Seq_4094']	['Seq_2522']	['Seq_450']	[]		[]	[]	[]	[]
nakaseomyces_nivariensis_Seq_1080	L	[]	[]		[]	['Seq_4350']		[]		['Seq_1080']	['Seq_3621']	['Seq_2813']	[]		[]	[]	[]	[]
saccharomyces_eubayanus_Seq_1753	L	[]	[]		['Seq_735']	['Seq_4955']		[]		['Seq_1753']	['Seq_2435']	['Seq_1233']	[]		[]	['Seq_11']	[]	[]
saccharomyces_uvarum_Seq_2910	L	[]	[]		['Seq_3423']	['Seq_166']		[]		['Seq_2910']	['Seq_418']	['Seq_4309']	[]		[]	['Seq_3596']	[]	[]
saccharomyces_arboricola_Seq_2204	L	[]	[]		['Seq_3505']	['Seq_3359']		[]		['Seq_2204']	[]	['Seq_921']	[]		[]	['Seq_3876']	[]	[]
saccharomyces_kudriavzevii_Seq_2030	L	[]	[]		['Seq_1549']	['Seq_4486']		[]		['Seq_2030']	['Seq_940']	['Seq_2410']	[]		[]	['Seq_3719']	[]	[]
saccharomyces_mikatae_Seq_3347	L	[]	[]		['Seq_3500']	['Seq_3367']		[]		['Seq_3347']	[]	['Seq_722']	[]		[]	['Seq_3426']	[]	[]
saccharomyces_paradoxus_Seq_2952	L	[]	[]		['Seq_4754']	['Seq_4571']		[]		['Seq_2952']	['Seq_3780']	['Seq_4470']	[]		[]	[]	[]	[]
yHAB158_kazachstania_viticola_160519_Seq_5786	L	[]	[]		[]	['Seq_2462']		[]		['Seq_5786']	['Seq_2893']	['Seq_5465']	[]		[]	['Seq_1503']	[]	[]
kazachstania_africana_Seq_1692	L	[]	[]		['Seq_2668']	['Seq_1463']		[]		['Seq_1692']	['Seq_3291']	['Seq_2124']	[]		[]	[]	[]	[]
yHAB153_kazachstania_rosinii_160519_Seq_1089	L	[]	[]		[]	['Seq_2304']		[]		['Seq_1089']	['Seq_472']	['Seq_3706']	[]		[]	[]	[]	[]
yHAB132_kazachstania_martiniae_160519_Seq_2564	L	[]	[]		[]	['Seq_1708']		[]		['Seq_2564']	['Seq_34']	['Seq_5688']	[]		[]	['Seq_1959']	[]	[]
L.waltii	PRE	Kwal_23.6338	Kwal_23.6339	---	Kwal_23.6344	Kwal_23.6347	---	Kwal_23.6350	---	Kwal_YGOB_Anc_6.348	Kwal_23.6356	Kwal_23.6358	Kwal_23.6370	---	Kwal_23.6373	Kwal_23.6377	Kwal_23.6386	Kwal_23.6387
L.thermotolerans	PRE	KLTH0A06820g	KLTH0A06842g	---	KLTH0A06864g	KLTH0A06886g	---	KLTH0A06908g	---	KLTH0A06930g	KLTH0A06952g	KLTH0A06974g	KLTH0A06996g	---	KLTH0A07018g	KLTH0A07040g	KLTH0A07062g	KLTH0A07084g
L.kluyveri	PRE	SAKL0A01210g	SAKL0A01188g	---	SAKL0A01166g	SAKL0A01144g	SAKL0A01122g	SAKL0A01100g	---	SAKL0A01078g	SAKL0A01056g	SAKL0A01034g	SAKL0A01012g	---	SAKL0A00990g	SAKL0A00968g	SAKL0A00946g	SAKL0A00924g
E.cymbalariae	PRE	Ecym_2501	Ecym_2502	---	Ecym_2503	---	Ecym_2505	Ecym_2506	---	Ecym_2507	Ecym_2508	Ecym_2509	Ecym_2510	---	Ecym_2511	Ecym_2512	Ecym_2513	Ecym_2514
E.gossypii	PRE	AER266C	AER267W	---	AER268W	AER269C	AER270W	Agos_YGOB_Anc_6.347	---	AER271W	AER272C	AGL220W	AGL221W	---	AGL222W	AGL223C	AGL224W	AGL225C
K.lactis	PRE	KLLA0C08470g	KLLA0C08448g	KLLA0C08437g	KLLA0C08415g	KLLA0F27445g	KLLA0F27423g	KLLA0F27401g	---	KLLA0F27390g	KLLA0F27379g	KLLA0F27357g	KLLA0F07029g	---	KLLA0F07007g	KLLA0F06985g	KLLA0F06963g	KLLA0F06941g
T.delbrueckii	PRE	TDEL0A07580	TDEL0A07590	---	TDEL0A07600	TDEL0A07610	---	TDEL0A07620	---	TDEL0A07630	TDEL0A07640	TDEL0A07650	TDEL0A07660	---	TDEL0A07670	TDEL0A07680	TDEL0A07690	TDEL0A07700
Z.rouxii	PRE	ZYRO0D08140g	ZYRO0D08118g	---	ZYRO0D08096g	ZYRO0D08074g	ZYRO0D08052g	ZYRO0D08030g	---	ZYRO0D08008g	ZYRO0D07986g	ZYRO0D07964g	ZYRO0D07942g	---	ZYRO0C11946g	ZYRO0C11968g	ZYRO0C11990g	ZYRO0C12012g
Ancestor	PRE_ANC	Anc_6.343	Anc_6.344	---	Anc_6.345	Anc_6.346	---	Anc_6.347	---	Anc_6.348	Anc_6.349	Anc_6.350	Anc_6.351	---	Anc_6.352	Anc_6.353	Anc_6.354	Anc_6.355
N.dairenensis B	Y_H	NDAI0K02230	NDAI0K02240	---	NDAI0K02250	---	---	NDAI0K02260	---	NDAI0K02270	---	---	---	---	NDAI0K02280	---	NDAI0K02290	NDAI0K02300
N.castellii B	Y_H	NCAS0A05390	NCAS0A05400	---	NCAS0A05410	---	---	NCAS0A05420	NCAS0A05430	NCAS0A05440	---	---	---	---	NCAS0A05450	---	NCAS0A05460	NCAS0A05470
K.naganishii B	Y_H	KNAG0D00370	KNAG0D00360	---	KNAG0D00350	---	---	KNAG0D00340	---	---	---	---	KNAG0D00330	---	KNAG0D00320	---	KNAG0D00310	KNAG0D00300
K.africana B	Y_H	KAFR0C04610	KAFR0C04620	---	KAFR0C04630	---	---	KAFR0C04640	---	KAFR0C04650	---	---	KAFR0C04660	---	KAFR0C04670	---	KAFR0C04680	KAFR0C04690
C.glabrata B	Y_H	CAGL0M10912g	CAGL0M10934g	---	CAGL0M10956g	---	---	CAGL0M10978g	---	CAGL0M11000g	---	---	CAGL0G07909g	---	CAGL0G07931g	---	CAGL0G07953g	CAGL0G07975g
S.uvarum B	Y_H	Suva_14.387	Suva_14.388	---	Suva_14.389	---	---	---	---	Suva_14.390	---	---	Suva_14.391	---	Suva_14.392	---	Suva_14.393	Suva_14.394
S.kudriavzevii B	Y_H	Skud_14.364	Skud_14.365	---	Skud_14.366	---	---	---	---	Skud_14.367	---	---	Skud_14.368	---	Skud_14.369	---	Skud_14.370	Skud_14.371
S.mikatae B	Y_H	Smik_14.362	Smik_14.363	---	Smik_14.364	---	---	---	---	Smik_14.365	---	---	Smik_14.366	---	Smik_14.367	---	Smik_14.368	Smik_14.369
S.cerevisiae B	Y_H	YNR032C-A	YNR033W	---	YNR034W	---	---	---	---	YNR034W-A	---	---	YNR035C	---	YNR036C	---	YNR037C	YNR038W
V.polyspora B	Y_I	Kpol_325.4	---	---	Kpol_325.5	Kpol_325.6	---	---	---	---	---	---	Kpol_325.7	Kpol_325.8	---	---	---	---
T.phaffii B	Y_I	---	TPHA0M01860	---	---	---	---	TPHA0M01870	---	TPHA0M01880	TPHA0M01890	TPHA0M01900	---	---	TPHA0M01910	TPHA0M01920	TPHA0M01930	TPHA0M01940
T.blattae B	Y_I	TBLA0F04140	---	---	TBLA0F04150	---	---	---	---	TBLA0F04160	---	TBLA0F04170	TBLA0F04180	---	TBLA0F04190	---	TBLA0F04200	TBLA0F04210
T.blattae A	Y_I	---	TBLA0I02420	---	TBLA0I02430	TBLA0I02440	---	TBLA0I02450	---	---	TBLA0I02460	---	---	---	---	TBLA0I02470	---	---
T.phaffii A	Y_I	TPHA0H02310	---	---	TPHA0H02320	TPHA0H02330	---	---	---	---	---	---	TPHA0H02340	---	---	---	---	---
V.polyspora A	Y_I	---	Kpol_1028.38	---	Kpol_1028.37	---	---	Kpol_1028.36	---	Kpol_1028.35	Kpol_1028.34	Kpol_1028.33	---	---	Kpol_1028.32	Kpol_1028.31	Kpol_1028.30	Kpol_1028.29
N.dairenensis A	Y_L	---	---	---	---	NDAI0I00330	---	---	---	NDAI0I00320	NDAI0I00310	NDAI0I00140	NDAI0I00150	---	---	NDAI0I00160	---	---
S.cerevisiae A	Y_L	---	---	---	YCR073W-A	YCR075C	---	---	---	YCR075W-A	YCR076C	YCR077C	---	---	---	YCR079W	---	---
S.mikatae A	Y_L	---	---	---	Smik_3.174	Smik_3.175	---	---	---	Smik_3.176	Smik_3.177	Smik_3.178	---	---	---	Smik_3.179	---	---
S.kudriavzevii A	Y_L	---	---	---	Skud_3.147	Skud_3.148	---	---	---	Skud_3.149	Skud_3.150	Skud_3.151	---	---	---	Skud_3.152	---	---
S.uvarum A	Y_L	---	---	---	Suva_3.111	Suva_3.112	---	---	---	Suva_3.113	Suva_3.114	Suva_3.115	---	---	---	Suva_3.116	---	---
C.glabrata A	Y_L	---	---	---	CAGL0M06963g	CAGL0M06985g	---	---	---	CAGL0M07001g	CAGL0M07007g	CAGL0M07029g	---	---	---	CAGL0E00649g	---	---
K.africana A	Y_L	---	---	---	KAFR0F04330	KAFR0F04320	---	---	---	KAFR0F04310	KAFR0F04300	KAFR0F04290	---	---	---	KAFR0F04280	---	---
K.naganishii A	Y_L	---	---	---	---	KNAG0I02800	---	---	---	KNAG0I02790	KNAG0I02780	KNAG0I02770	---	---	---	KNAG0I02760	---	---
N.castellii A	Y_L	---	---	---	NCAS0D04620	NCAS0D04630	---	---	---	NCAS0D04640	NCAS0D04650	NCAS0D04840	NCAS0D04830	---	---	NCAS0D04820	---	---

### Sheet: EGO2_EGO4_list
High		Low
saccharomyces_cerevisiae_YNR034W-A		saccharomyces_cerevisiae_YCR075W-A
candida_glabrata_Seq_4115		candida_glabrata_Seq_2261
kazachstania_africana_Seq_4330		kazachstania_africana_Seq_1692
nakaseomyces_bacillisporus_Seq_4006		nakaseomyces_bacillisporus_Seq_767
nakaseomyces_bracarensis_Seq_3421		nakaseomyces_bracarensis_Seq_2058
nakaseomyces_castellii_Seq_4427		nakaseomyces_castellii_Seq_2446
nakaseomyces_delphensis_Seq_68		nakaseomyces_delphensis_Seq_4094
nakaseomyces_nivariensis_Seq_3763		nakaseomyces_nivariensis_Seq_1080
naumovozyma_castellii_Seq_246		saccharomyces_arboricola_Seq_2204
naumovozyma_castellii_Seq_527		saccharomyces_eubayanus_Seq_1753
naumovozyma_dairenensis_Seq_2475		saccharomyces_kudriavzevii_Seq_2030
saccharomyces_arboricola_Seq_2087		saccharomyces_mikatae_Seq_3347
saccharomyces_eubayanus_Seq_3615		saccharomyces_paradoxus_Seq_2952
saccharomyces_kudriavzevii_Seq_553		saccharomyces_uvarum_Seq_2910
saccharomyces_mikatae_Seq_3708		yHAB132_kazachstania_martiniae_160519_Seq_2564
saccharomyces_paradoxus_Seq_2332		yHAB153_kazachstania_rosinii_160519_Seq_1089
saccharomyces_uvarum_Seq_2980		yHAB158_kazachstania_viticola_160519_Seq_5786
yHAB132_kazachstania_martiniae_160519_Seq_325
yHAB148_kazachstania_intestinalis_160519_Seq_3037
yHAB158_kazachstania_viticola_160519_Seq_4005

### Sheet: GND1_GND2
Categories:			Key Column to distinguish syntenic orthologs of high LFC ohnologs (High Column)
H = Syntenic ortholog to high LFC ohnolog			Key Column to distinguish syntenic orthologs of low LFC ohnologs (Low Column)
L = Syntenic ortholog to low LFC ohnolog
I = Inconclusive
PRE = Pre WGH, YGOB
Y_H=Syntenic ortholog to high LFC ohnolog, YGOB
Y_L=Syntenic ortholog to low LFC ohnolog, YGOB
Y_I = Inconclusive, YGOB		Position
						High Column	Low Column	High Column	Low Column	Query Column	High Column	Low Column	Low Column
Gene Name	Category	-8	-7	-6	-5	-4	-3	-2	-1	0	1	2	3	4	5	6	7	8
kazachstania_africana_Seq_4332	H		[]			['Seq_624']	[]	['Seq_55']	[]	['Seq_4332']	[]	[]	[]					[]
nakaseomyces_bacillisporus_Seq_4561	H		['Seq_810']			['Seq_548']	[]	['Seq_2570']	[]	['Seq_4561']	['Seq_4609']	[]	[]					[]
saccharomyces_eubayanus_Seq_2030	H		['Seq_3356']			['Seq_4598']	[]	[]	[]	['Seq_2030']	['Seq_1995']	[]	[]					[]
saccharomyces_uvarum_Seq_4669	H		['Seq_4545']			['Seq_3337']	[]	[]	[]	['Seq_4669']	['Seq_874']	[]	[]					[]
saccharomyces_arboricola_Seq_4380	H		['Seq_2539']			['Seq_1255']	[]	[]	[]	['Seq_4380']	['Seq_1710']	[]	[]					[]
saccharomyces_kudriavzevii_Seq_1713	H		['Seq_2975']			['Seq_4115']	[]	[]	[]	['Seq_1713']	['Seq_4637']	[]	[]					[]
saccharomyces_paradoxus_Seq_87	H		['Seq_264']			['Seq_2120']	[]	['Seq_2215']	[]	['Seq_87']	['Seq_1501']	[]	[]					[]
yHAB158_kazachstania_viticola_160519_Seq_1107	H		[]			['Seq_1040']	[]	['Seq_1842']	[]	['Seq_1107']	[]	[]	[]					[]
yHAB153_kazachstania_rosinii_160519_Seq_85	H		['Seq_3202']			['Seq_5326']	[]	['Seq_191']	[]	['Seq_85']	[]	[]	[]					[]
yHAB155_kazachstania_spencerorum_160519_Seq_626	H		['Seq_3335']			['Seq_3448']	[]	[]	[]	['Seq_626']	[]	[]	[]					[]
yHAB132_kazachstania_martiniae_160519_Seq_4190	H		['Seq_3451']			['Seq_2362']	[]	['Seq_2098']	[]	['Seq_4190']	[]	[]	[]					[]
yHAB148_kazachstania_intestinalis_160519_Seq_1326	H		['Seq_4589']			['Seq_3192']	[]	['Seq_705']	[]	['Seq_1326']	[]	[]	[]					[]
yHAB136_kazachstania_bromeliacearum_160519_Seq_3141	H		['Seq_4076']			['Seq_3356']	[]	['Seq_2926']	[]	['Seq_3141']	[]	[]	[]					[]
kazachstania_naganishii_Seq_4463	H		['Seq_1020']			['Seq_394']	[]	[]	[]	['Seq_4463']	[]	[]	[]					[]
yHAB147_kazachstania_taianensis_160519_Seq_3956	H		[]			['Seq_3543']	[]	[]	[]	['Seq_3956']	[]	[]	[]					[]
yHAB166_kazachstania_yakushimaensis_160519_Seq_4162	H		['Seq_3780']			['Seq_1446']	[]	['Seq_3904']	[]	['Seq_4162']	[]	[]	[]					[]
yHAB154_kazachstania_transvaalensis_160519_Seq_432	H		[]			['Seq_1544']	[]	[]	[]	['Seq_432']	[]	[]	[]					[]
yHAB143_kazachstania_siamensis_160519_Seq_5064	H		[]			['Seq_2160']	[]	['Seq_4501']	[]	['Seq_5064']	[]	[]	[]					[]
yHAB133_kazachstania_unispora_160519_Seq_1356	H		[]			['Seq_5149']	[]	[]	[]	['Seq_1356']	[]	[]	[]					[]
yHAB164_kazachstania_aerobia_160519_Seq_1036	H		['Seq_4146']			['Seq_514']	[]	[]	[]	['Seq_1036']	[]	[]	[]					[]
yHAB159_kazachstania_solicola_160519_Seq_680	H		['Seq_5970']			['Seq_5661']	[]	['Seq_3858']	[]	['Seq_680']	[]	[]	[]					[]
vanderwaltozyma_polyspora_Seq_158	I		['Seq_708']			[]	[]	['Seq_377']	[]	['Seq_158']	[]	[]	['Seq_2987']					[]
yHMPu5000034876_tetrapisispora_iriomotensis_160519_Seq_3052	I		['Seq_1833']			[]	[]	['Seq_4187']	[]	['Seq_3052']	[]	[]	['Seq_4110']					[]
tetrapisispora_phaffii_Seq_1253	I		['Seq_4361']			[]	[]	['Seq_4673']	[]	['Seq_1253']	[]	[]	['Seq_2676']					[]
yHMPu5000034875_tetrapisispora_fleetii_160519_Seq_5554	I		['Seq_4219']			[]	[]	['Seq_5291']	[]	['Seq_5554']	[]	[]	['Seq_4498']					[]
yHMPu5000034877_tetrapisispora_namnaonensis_160519_Seq_2133	I		['Seq_4561']			[]	[]	['Seq_3191']	[]	['Seq_2133']	[]	[]	['Seq_1290']					[]
candida_glabrata_Seq_5136	L		[]			[]	[]	[]	['Seq_977']	['Seq_5136']	[]	[]	['Seq_2816']					[]
naumovozyma_castellii_Seq_43	L		[]			[]	[]	[]	['Seq_100']	['Seq_43']	[]	['Seq_1806']	[]					[]
tetrapisispora_blattae_Seq_92	L		['Seq_1969']			[]	[]	[]	['Seq_2428']	['Seq_92']	[]	[]	['Seq_1447']					[]
yHMPu5000035629_yueomyces_sinensis_160519_Seq_977	L		[]			[]	[]	[]	['Seq_4514']	['Seq_977']	[]	[]	['Seq_4593']					[]
nakaseomyces_castellii_Seq_4652	L		[]			[]	[]	[]	['Seq_2478']	['Seq_4652']	[]	[]	[]					['Seq_2918', 'Seq_2917']
nakaseomyces_bacillisporus_Seq_1423	L		[]			[]	[]	[]	['Seq_3756']	['Seq_1423']	[]	[]	['Seq_4012']					['Seq_2151']
nakaseomyces_bracarensis_Seq_1690	L		[]			[]	[]	[]	['Seq_936']	['Seq_1690']	[]	[]	['Seq_2361']					[]
nakaseomyces_delphensis_Seq_1403	L		[]			[]	[]	[]	['Seq_4436']	['Seq_1403']	[]	[]	['Seq_3313']					[]
nakaseomyces_nivariensis_Seq_5143	L		[]			[]	[]	[]	['Seq_488']	['Seq_5143']	[]	[]	['Seq_4375']					[]
saccharomyces_eubayanus_Seq_879	L		[]			[]	['Seq_2302']	[]	['Seq_1391']	['Seq_879']	[]	['Seq_3026']	['Seq_1316']					['Seq_3091']
saccharomyces_uvarum_Seq_4794	L		[]			[]	['Seq_2218']	[]	['Seq_2719']	['Seq_4794']	[]	['Seq_2292']	['Seq_4742']					['Seq_4091']
saccharomyces_arboricola_Seq_3052	L		[]			[]	['Seq_2521']	[]	[]	['Seq_3052']	[]	[]	['Seq_5010']					['Seq_1800']
saccharomyces_kudriavzevii_Seq_185	L		[]			[]	['Seq_3355']	[]	[]	['Seq_185']	[]	['Seq_4027']	[]					['Seq_4510']
saccharomyces_mikatae_Seq_4845	L		[]			[]	['Seq_2087']	[]	['Seq_2306']	['Seq_4845']	[]	[]	['Seq_1584']					['Seq_2242']
saccharomyces_paradoxus_Seq_2121	L		[]			[]	['Seq_4844']	[]	['Seq_383']	['Seq_2121']	[]	['Seq_1714']	['Seq_367']					['Seq_749']
naumovozyma_dairenensis_Seq_164	L		[]			[]	[]	[]	['Seq_4170']	['Seq_164']	[]	['Seq_4014']	['Seq_2855']					['Seq_2200']
yHAB158_kazachstania_viticola_160519_Seq_1939	L		[]			[]	[]	[]	['Seq_1238']	['Seq_1939']	[]	['Seq_1669']	['Seq_806']					[]
kazachstania_africana_Seq_551	L		[]			[]	[]	[]	['Seq_2071']	['Seq_551']	[]	['Seq_3124']	['Seq_3136']					[]
yHAB153_kazachstania_rosinii_160519_Seq_895	L		[]			[]	[]	[]	['Seq_211']	['Seq_895']	[]	['Seq_1164']	['Seq_3009']					[]
yHAB155_kazachstania_spencerorum_160519_Seq_5608	L		[]			[]	[]	[]	['Seq_4920']	['Seq_5608']	[]	[]	[]					[]
yHAB160_kazachstania_kunashirensis_160519_Seq_407	L		[]			[]	[]	[]	['Seq_2915']	['Seq_407']	[]	['Seq_3141']	['Seq_4561']					[]
yHAB134_kazachstania_turicensis_160519_Seq_2234	L		[]			[]	['Seq_3687']	[]	['Seq_334']	['Seq_2234']	[]	['Seq_4480']	['Seq_861']					[]
yHAB148_kazachstania_intestinalis_160519_Seq_3782	L		[]			[]	[]	[]	['Seq_425']	['Seq_3782']	[]	['Seq_3928']	['Seq_4389']					[]
L.waltii	PRE	---	---	---	---	Kwal_23.4343	Kwal_23.4352	Kwal_23.4354	Kwal_23.4356	Kwal_23.4361	Kwal_33.13499	Kwal_23.4364	Kwal_23.4368	---	---	---	---	Kwal_47.17519
L.thermotolerans	PRE	---	---	---	---	KLTH0B08756g	KLTH0B08734g	KLTH0B08712g	KLTH0B08690g	KLTH0B08668g	KLTH0F02860g	KLTH0B08646g	KLTH0B08624g	---	---	---	---	KLTH0E07920g
L.kluyveri	PRE	---	SAKL0H01650g	---	---	SAKL0H01760g	SAKL0H01782g	SAKL0H01804g	SAKL0H01826g	SAKL0H01848g	SAKL0C03256g	SAKL0H01870g	SAKL0H01892g	---	---	---	---	SAKL0H22044g
E.cymbalariae	PRE	---	---	---	---	Ecym_5112	Ecym_5111	Ecym_5110	---	Ecym_5108	Ecym_1120	Ecym_5107	Ecym_5106	---	---	---	---	---
E.gossypii	PRE	---	ADR330W	---	---	AFR133C	AFR132C	AFR131C	AFR130W	AFR129W	AFR648W	AFR128W	AFR127W	---	---	---	---	---
K.lactis	PRE	---	KLLA0A09449g	---	---	KLLA0A09427g	KLLA0A09405g	KLLA0A09383g	KLLA0A09361g	KLLA0A09339g	KLLA0C02761g	KLLA0A09317g	KLLA0A09295g	---	---	---	---	KLLA0A09075g
T.delbrueckii	PRE	---	TDEL0G00740	---	---	TDEL0G00750	TDEL0G00760	TDEL0G00770	TDEL0G00780	TDEL0G00790	TDEL0C05980	TDEL0G00800	TDEL0G00810	---	---	---	---	TDEL0G00820
Z.rouxii	PRE	---	---	---	---	ZYRO0D07788g	ZYRO0D07810g	ZYRO0D07832g	ZYRO0D07854g	ZYRO0D07876g	ZYRO0F16192g	---	ZYRO0D07898g	---	---	---	---	ZYRO0C11902g
Ancestor	PRE_ANC	---	Anc_5.50	---	---	Anc_5.51	Anc_5.52	Anc_5.53	Anc_5.54	Anc_5.55	Anc_1.103	Anc_5.56	Anc_5.57	---	---	---	---	Anc_5.58
N.dairenensis B	Y_H	---	NDAI0B00860	---	---	NDAI0B00870	---	NDAI0B00880	---	---	NDAI0I02990	---	---	---	---	---	---	NDAI0B00920
N.castellii B	Y_H	---	NCAS0E03980	NCAS0E03970	NCAS0E03960	NCAS0E03950	---	NCAS0E03940	---	---	NCAS0E00580	---	---	---	---	---	---	NCAS0E03890
K.naganishii B	Y_H	---	KNAG0K00360	---	---	KNAG0K00370	---	KNAG0K00380	---	KNAG0K00390	KNAG0B00490	---	---	---	---	---	---	---
K.africana B	Y_H	---	KAFR0D01970	---	---	KAFR0B04510	---	KAFR0B04500	---	KAFR0B04490	KAFR0F04240	---	---	---	---	---	---	KAFR0B04485
C.glabrata B	Y_H	---	CAGL0F08371g	---	---	CAGL0F08327g	---	CAGL0F08305g	---	---	CAGL0F08239g	---	---	---	---	---	---	---
S.uvarum B	Y_H	---	Suva_7.557	---	---	Suva_7.556	---	Suva_7.555	---	Suva_7.554	Suva_7.552	---	---	---	---	---	---	---
S.kudriavzevii B	Y_H	---	Skud_7.593	---	---	Skud_7.592	---	Skud_7.591	---	Skud_7.590	Skud_7.588	---	---	---	---	---	---	---
S.mikatae B	Y_H	---	Smik_16.47	---	---	Smik_16.48	---	Smik_16.49	---	---	Smik_16.52	---	---	---	---	---	---	---
S.cerevisiae B	Y_H	---	YGR260W	---	---	YGR258C	---	YGR257C	---	YGR256W	YGR255C	---	---	---	---	---	---	---
T.phaffii A	Y_I	---	---	---	---	TPHA0H01260	---	---	TPHA0H01250	---	---	---	---	---	---	---	---	---
V.polyspora A	Y_I	---	---	---	---	Kpol_298.2	---	---	Kpol_298.1	---	---	---	---	---	---	---	---	---
V.polyspora B	Y_I	---	Kpol_1067.6	---	---	---	Kpol_1067.5	Kpol_1067.4	---	Kpol_1067.2	Kpol_2000.43	---	Kpol_1067.1	---	---	---	---	---
T.phaffii B	Y_I	---	TPHA0A05380	---	---	---	TPHA0A05370	TPHA0A05360	---	TPHA0A05350	TPHA0B04290	---	TPHA0A05340	---	---	---	---	---
T.blattae B	Y_I	---	---	---	---	TBLA0B07870	TBLA0B07880	TBLA0B07890	---	---	TBLA0A05650	TBLA0B07910	---	---	---	---	---	---
S.cerevisiae A	Y_L	---	---	---	---	---	YHR185C	---	YHR184W	YHR183W	---	YHR182W	YHR181W	---	---	---	---	YHR179W
S.mikatae A	Y_L	---	---	---	---	---	Smik_8.273	---	Smik_8.272	Smik_8.271	---	Smik_8.270	Smik_8.269	Smik_8.267	Smik_8.266	Smik_8.265	Smik_8.264	Smik_8.263
S.kudriavzevii A	Y_L	Skud_8.251	---	---	---	---	Skud_8.248	---	Skud_8.247	Skud_8.246	---	Skud_8.245	Skud_8.244	---	---	---	---	Skud_8.243
S.uvarum A	Y_L	---	---	---	---	---	Suva_15.387	---	Suva_15.385	Suva_15.384	---	Suva_15.383	Suva_15.382	---	---	---	---	Suva_15.379
C.glabrata A	Y_L	---	---	---	---	---	CAGL0M13387g	---	CAGL0M13365g	CAGL0M13343g	---	---	CAGL0M13321g	---	---	---	---	CAGL0I02574g
K.africana A	Y_L	---	---	---	---	---	KAFR0B01590	---	KAFR0B01600	KAFR0B01610	---	KAFR0B01620	KAFR0B01630	---	---	---	---	KAFR0E02340
K.naganishii A	Y_L	---	---	---	---	---	KNAG0D02710	---	KNAG0D02700	---	---	---	KNAG0D02690	---	---	---	---	KNAG0E00790
N.castellii A	Y_L	---	---	---	---	---	---	---	NCAS0F02040	NCAS0F02030	---	NCAS0F02020	NCAS0D01270	---	---	---	---	NCAS0D01280
N.dairenensis A	Y_L	---	NDAI0D00110	---	---	---	NDAI0C03510	---	NDAI0C03500	NDAI0C03490	---	NDAI0C03480	NDAI0C03470	---	---	---	---	NDAI0C03460
T.blattae A	Y_L	---	TBLA0C06700	---	---	---	---	---	TBLA0C06690	TBLA0C06670	---	---	TBLA0C06660	---	---	---	---	---

### Sheet: GND1_GND2_list
High	High					Low
saccharomyces_cerevisiae_YGR256W	saccharomyces_cerevisiae_YGR256W					saccharomyces_cerevisiae_YHR183W
kazachstania_africana_Seq_4332	kazachstania_africana_Seq_4332					candida_glabrata_Seq_5136
nakaseomyces_bacillisporus_Seq_4561	nakaseomyces_bacillisporus_Seq_4561					naumovozyma_castellii_Seq_43
saccharomyces_eubayanus_Seq_2030	saccharomyces_eubayanus_Seq_2030					tetrapisispora_blattae_Seq_92
saccharomyces_uvarum_Seq_4669	saccharomyces_uvarum_Seq_4669					yHMPu5000035629_yueomyces_sinensis_160519_Seq_977
saccharomyces_arboricola_Seq_4380	saccharomyces_arboricola_Seq_4380					nakaseomyces_castellii_Seq_4652
saccharomyces_kudriavzevii_Seq_1713	saccharomyces_kudriavzevii_Seq_1713					nakaseomyces_bacillisporus_Seq_1423
saccharomyces_paradoxus_Seq_87	saccharomyces_paradoxus_Seq_87					nakaseomyces_bracarensis_Seq_1690
yHAB158_kazachstania_viticola_160519_Seq_1107	yHAB158_kazachstania_viticola_160519_Seq_1107					nakaseomyces_delphensis_Seq_1403
yHAB153_kazachstania_rosinii_160519_Seq_85	yHAB153_kazachstania_rosinii_160519_Seq_85					nakaseomyces_nivariensis_Seq_5143
yHAB155_kazachstania_spencerorum_160519_Seq_626	yHAB155_kazachstania_spencerorum_160519_Seq_626					saccharomyces_eubayanus_Seq_879
yHAB132_kazachstania_martiniae_160519_Seq_4190	yHAB132_kazachstania_martiniae_160519_Seq_4190					saccharomyces_uvarum_Seq_4794
yHAB148_kazachstania_intestinalis_160519_Seq_1326	yHAB148_kazachstania_intestinalis_160519_Seq_1326					saccharomyces_arboricola_Seq_3052
yHAB136_kazachstania_bromeliacearum_160519_Seq_3141	yHAB136_kazachstania_bromeliacearum_160519_Seq_3141					saccharomyces_kudriavzevii_Seq_185
kazachstania_naganishii_Seq_4463	kazachstania_naganishii_Seq_4463					saccharomyces_mikatae_Seq_4845
yHAB147_kazachstania_taianensis_160519_Seq_3956	yHAB147_kazachstania_taianensis_160519_Seq_3956					saccharomyces_paradoxus_Seq_2121
yHAB166_kazachstania_yakushimaensis_160519_Seq_4162	yHAB166_kazachstania_yakushimaensis_160519_Seq_4162					naumovozyma_dairenensis_Seq_164
yHAB154_kazachstania_transvaalensis_160519_Seq_432	yHAB154_kazachstania_transvaalensis_160519_Seq_432					yHAB158_kazachstania_viticola_160519_Seq_1939
yHAB143_kazachstania_siamensis_160519_Seq_5064	yHAB143_kazachstania_siamensis_160519_Seq_5064					kazachstania_africana_Seq_551
yHAB133_kazachstania_unispora_160519_Seq_1356	yHAB133_kazachstania_unispora_160519_Seq_1356					yHAB153_kazachstania_rosinii_160519_Seq_895
yHAB164_kazachstania_aerobia_160519_Seq_1036	yHAB164_kazachstania_aerobia_160519_Seq_1036					yHAB155_kazachstania_spencerorum_160519_Seq_5608
yHAB159_kazachstania_solicola_160519_Seq_680	yHAB159_kazachstania_solicola_160519_Seq_680					yHAB160_kazachstania_kunashirensis_160519_Seq_407
						yHAB134_kazachstania_turicensis_160519_Seq_2234
						yHAB148_kazachstania_intestinalis_160519_Seq_3782

### Sheet: GPM2_GPM3
Categories:			Key Column to distinguish syntenic orthologs of high LFC ohnologs (High Column)
H = Syntenic ortholog to high LFC ohnolog			Key Column to distinguish syntenic orthologs of low LFC ohnologs (Low Column)
L = Syntenic ortholog to low LFC ohnolog
I = Inconclusive
PRE = Pre WGH, YGOB
Y_H=Syntenic ortholog to high LFC ohnolog, YGOB
Y_L=Syntenic ortholog to low LFC ohnolog, YGOB
Y_I = Inconclusive, YGOB		Position
								Low Column	Low Column	Query Column		Low column
Gene Name	Category	-8	-7	-6	-5	-4	-3	-2	-1	0	1	2	3	4	5	6	7	8
nakaseomyces_castellii_Seq_2450	H				['Seq_896']			[]	[]	['Seq_2450']	['Seq_3006']	[]		['Seq_1554']		[]
nakaseomyces_bacillisporus_Seq_147	H				['Seq_65']			[]	[]	['Seq_147']	['Seq_1064']	[]		['Seq_3734']		[]
candida_glabrata_Seq_689	H				['Seq_633']			[]	[]	['Seq_689']	[]	[]		['Seq_2508']		['Seq_2456']
nakaseomyces_bracarensis_Seq_1806	H				['Seq_4094']			[]	[]	['Seq_1806']	[]	[]		['Seq_4746']		['Seq_1698']
nakaseomyces_delphensis_Seq_2587	H				['Seq_4631']			[]	[]	['Seq_2587']	[]	[]		['Seq_1488']		['Seq_750']
nakaseomyces_nivariensis_Seq_2262	H				['Seq_2092']			[]	[]	['Seq_2262']	[]	[]		['Seq_2613']		['Seq_3480']
saccharomyces_eubayanus_Seq_4042	H				['Seq_3316']			[]	[]	['Seq_4042']	['Seq_941']	[]		['Seq_4057']		['Seq_2275']
saccharomyces_uvarum_Seq_298	H				['Seq_3382']			[]	[]	['Seq_298']	['Seq_1182']	[]		['Seq_1909']		['Seq_1614']
saccharomyces_arboricola_Seq_2168	H				['Seq_1645']			[]	[]	['Seq_2168']	['Seq_4742']	[]		['Seq_4315']		[]
saccharomyces_kudriavzevii_Seq_2898	H				['Seq_3095']			[]	[]	['Seq_2898']	['Seq_2903']	[]		['Seq_4570']		[]
saccharomyces_mikatae_Seq_4168	H				['Seq_4421']			[]	[]	['Seq_4168']	['Seq_3909']	[]		['Seq_178']		[]
saccharomyces_paradoxus_Seq_4505	H				['Seq_4584']			[]	[]	['Seq_4505']	['Seq_3837']	[]		['Seq_2272']		[]
yHAB166_kazachstania_yakushimaensis_160519_Seq_4897	I				[]			[]	[]	['Seq_4897']	[]	[]		['Seq_677']		[]
yHAB154_kazachstania_transvaalensis_160519_Seq_2083	I				[]			[]	[]	['Seq_2083']	[]	[]		['Seq_2783']		[]
yHMPu5000035629_yueomyces_sinensis_160519_Seq_3374	I				[]			[]	[]	['Seq_3374']	[]	['Seq_3277']		['Seq_5107']		[]
tetrapisispora_blattae_Seq_2219	I				[]			[]	[]	['Seq_2219']	[]	['Seq_4734']		['Seq_2079']		[]
vanderwaltozyma_polyspora_Seq_4285	L				['Seq_73']			[]	['Seq_2129']	['Seq_4285']	[]	['Seq_5096']		['Seq_4166']		['Seq_1546']
yHMPu5000034876_tetrapisispora_iriomotensis_160519_Seq_3652	L				['Seq_1225']			[]	['Seq_114']	['Seq_3652']	[]	['Seq_2388']		['Seq_3788']		['Seq_4772']
tetrapisispora_phaffii_Seq_3511	L				['Seq_4929']			[]	['Seq_2693']	['Seq_3511']	[]	['Seq_745']		['Seq_2349']		['Seq_96']
yHMPu5000034875_tetrapisispora_fleetii_160519_Seq_3577	L				['Seq_4124']			[]	['Seq_4658']	['Seq_3577']	[]	['Seq_4879']		['Seq_4241']		['Seq_2678']
yHMPu5000034877_tetrapisispora_namnaonensis_160519_Seq_4595	L				['Seq_1487']			[]	['Seq_1086']	['Seq_4595']	[]	['Seq_1057']		['Seq_2344']		['Seq_4307']
yHAB143_kazachstania_siamensis_160519_Seq_1903	L				['Seq_4975']			['Seq_2775']	[]	['Seq_1903']	[]	[]		['Seq_2919']		[]
saccharomyces_eubayanus_Seq_4127	L				['Seq_4522']			['Seq_2614']	['Seq_4007']	['Seq_4127']	[]	['Seq_1623']		[]		[]
saccharomyces_uvarum_Seq_4445	L				['Seq_1539']			['Seq_2928']	[]	['Seq_4445']	[]	['Seq_2324']		[]		[]
saccharomyces_mikatae_Seq_453	L				['Seq_3870']			['Seq_1481']	['Seq_3947']	['Seq_453']	[]	['Seq_3004']		[]		[]
saccharomyces_paradoxus_Seq_556	L				['Seq_3481']			['Seq_1088']	[]	['Seq_556']	[]	['Seq_780']		[]		[]
naumovozyma_castellii_Seq_1503	L				['Seq_3127']			['Seq_2821']	[]	['Seq_1503']	[]	['Seq_2696']		['Seq_1796']		[]
naumovozyma_dairenensis_Seq_3200	L				['Seq_4370']			['Seq_3914']	[]	['Seq_3200']	[]	['Seq_3401']		['Seq_156']		[]
yHAB158_kazachstania_viticola_160519_Seq_4041	L				['Seq_572']			['Seq_1943']	['Seq_3815']	['Seq_4041']	[]	[]		['Seq_2947']		[]
kazachstania_africana_Seq_41	L				['Seq_3230']			['Seq_4768']	['Seq_2256']	['Seq_41']	[]	['Seq_3693']		['Seq_2191']		[]
yHAB153_kazachstania_rosinii_160519_Seq_2148	L				['Seq_1994']			['Seq_2057']	[]	['Seq_2148']	[]	['Seq_3792']		['Seq_839']		[]
yHAB134_kazachstania_turicensis_160519_Seq_1990	L				['Seq_416']			['Seq_722']	[]	['Seq_1990']	[]	[]		['Seq_3664']		[]
yHAB132_kazachstania_martiniae_160519_Seq_4635	L				['Seq_4557']			['Seq_2588']	[]	['Seq_4635']	[]	['Seq_2534']		['Seq_3574']		[]
yHAB147_kazachstania_taianensis_160519_Seq_2501	L				['Seq_1317']			['Seq_800']	['Seq_3134']	['Seq_2501']	[]	[]		['Seq_5024']		[]
yHAB133_kazachstania_unispora_160519_Seq_2374	L				['Seq_4773']			['Seq_5094']	['Seq_2761']	['Seq_2374']	[]	['Seq_5247']		['Seq_3661']		[]
yHAB164_kazachstania_aerobia_160519_Seq_2028	L				['Seq_4978']			['Seq_122']	['Seq_4063']	['Seq_2028']	[]	['Seq_2749']		['Seq_2798']		[]
yHAB159_kazachstania_solicola_160519_Seq_4608	L				['Seq_1405']			['Seq_4853']	['Seq_5631']	['Seq_4608']	[]	['Seq_4213']		['Seq_2789']		[]
L.waltii	PRE	---	---	---	Kwal_33.14208	---	---	Kwal_33.14217	Kwal_33.14220	Kwal_33.14224	Kwal_33.14227	Kwal_33.14230	---	Kwal_27.9752	---	---	---	---
L.thermotolerans	PRE	---	---	---	KLTH0F06622g	---	---	KLTH0F06644g	KLTH0F06666g	KLTH0F06688g	KLTH0F06710g	KLTH0F06732g	---	KLTH0E16148g	---	---	---	---
L.kluyveri	PRE	---	---	---	SAKL0C07502g	---	SAKL0C07524g	SAKL0C07546g	SAKL0C07568g	SAKL0C07590g	SAKL0C07612g	SAKL0C07634g	SAKL0C07656g	SAKL0C07678g	---	SAKL0C07700g	---	---
E.cymbalariae	PRE	---	---	---	Ecym_5243	---	---	Ecym_5244	Ecym_5245	Ecym_5246	---	Ecym_5248	---	Ecym_5249	---	Ecym_5250	---	---
E.gossypii	PRE	---	---	---	ADR311C	---	---	AER230C	AER229C	AER228C	AER227W	AER226W	---	AER225W	---	AER224W	---	---
K.lactis	PRE	---	---	---	KLLA0C04004g	---	---	KLLA0C04037g	KLLA0C04059g	KLLA0C04081g	KLLA0C04103g	KLLA0B13926g	KLLA0C04125g	KLLA0C04147g	---	KLLA0C04169g	---	---
T.delbrueckii	PRE	---	---	---	TDEL0D04540	---	---	TDEL0D04530	TDEL0D04520	TDEL0D04510	TDEL0D04500	TDEL0D04490	---	TDEL0D04480	---	TDEL0D04470	---	---
Z.rouxii	PRE	---	---	---	ZYRO0A05390g	---	---	ZYRO0A05368g	ZYRO0A05346g	ZYRO0A05324g	ZYRO0A05302g	ZYRO0A05280g	---	ZYRO0A05258g	---	ZYRO0A05236g	---	---
Ancestor	PRE_ANC	---	---	---	Anc_3.169	---	---	Anc_3.170	Anc_3.171	Anc_3.172	Anc_3.173	Anc_3.174	---	Anc_3.175	---	Anc_3.176	---	---
S.cerevisiae A	Y_H	---	---	---	YDL022W	---	---	---	---	YDL021W	YDL020C	---	---	YDL019C	---	---	---	---
S.mikatae A	Y_H	---	---	---	Smik_4.213	---	---	---	---	Smik_4.214	Smik_4.215	---	---	Smik_4.216	---	---	---	---
S.kudriavzevii A	Y_H	---	---	---	Skud_4.227	---	---	---	---	Skud_4.228	Skud_4.229	---	---	Skud_4.230	---	Skud_4.231	Skud_4.233	Skud_4.234
S.uvarum A	Y_H	---	---	---	Suva_4.226	---	---	---	---	Suva_4.227	Suva_4.228	---	---	Suva_4.229	---	Suva_4.230	---	---
C.glabrata A	Y_H	---	---	---	CAGL0K01683g	---	---	---	---	CAGL0K01705g	CAGL0K01727g	---	---	CAGL0K01749g	---	CAGL0K01771g	---	---
K.africana A	Y_H	---	---	---	KAFR0F02240	KAFR0F02250	---	---	---	---	KAFR0F02260	---	---	KAFR0F02270	---	KAFR0F02280	---	---
K.naganishii A	Y_H	---	---	---	KNAG0K01706	---	---	---	---	---	KNAG0K01703	---	---	KNAG0K01700	---	KNAG0K01690	---	---
N.castellii A	Y_H	---	---	---	NCAS0I02050	---	---	---	---	---	NCAS0I01820	---	---	NCAS0I01830	---	NCAS0I01840	---	---
N.dairenensis A	Y_H	---	---	---	NDAI0A06640	---	---	---	---	---	NDAI0A06440	---	---	NDAI0A06430	---	NDAI0A06420	---	---
T.blattae A	Y_H	---	---	---	TBLA0B01610	---	---	---	---	---	---	---	---	TBLA0B01620	---	---	---	---
T.phaffii A	Y_I	---	---	---	TPHA0H00810	---	---	TPHA0H00800	---	---	TPHA0H00790	---	---	TPHA0H00770	---	---	---	---
V.polyspora A	Y_I	---	---	---	Kpol_1037.2	---	---	Kpol_1037.3	---	---	Kpol_1037.4	---	---	Kpol_1037.5	---	---	---	---
V.polyspora B	Y_L	---	---	---	Kpol_1045.48	---	---	---	Kpol_1045.49	Kpol_1045.50	---	Kpol_1045.51	---	Kpol_1045.52	---	Kpol_1045.53	---	---
T.phaffii B	Y_L	---	---	---	TPHA0P00620	---	---	---	TPHA0P00610	TPHA0P00600	---	TPHA0P00590	---	TPHA0P00580	---	TPHA0P00570	---	---
T.blattae B	Y_L	---	---	---	TBLA0F00800	---	---	TBLA0C05710	---	TBLA0G00870	TBLA0G00860	TBLA0G00850	---	TBLA0G00840	---	TBLA0G00830	---	---
N.dairenensis B	Y_L	NDAI0G02950	NDAI0G02960	---	NDAI0G02970	---	---	NDAI0G02980	---	NDAI0G02990	NDAI0G03000	NDAI0G03010	---	NDAI0G03020	---	---	---	---
N.castellii B	Y_L	---	---	---	NCAS0C03620	---	---	NCAS0C03630	NCAS0C03640	NCAS0C03650	NCAS0C03660	NCAS0C03670	---	NCAS0C03680	---	---	---	---
K.naganishii B	Y_L	---	---	---	KNAG0K01170	---	---	KNAG0K01180	KNAG0K01190	KNAG0K01200	KNAG0K01210	KNAG0K01220	---	KNAG0K01230	---	---	---	---
K.africana B	Y_L	---	---	---	KAFR0C01000	---	---	KAFR0C00990	KAFR0C00980	KAFR0C00970	KAFR0C00960	KAFR0C00950	---	KAFR0C00940	---	---	---	---
C.glabrata B	Y_L	---	---	---	CAGL0C05137g	---	---	CAGL0C05115g	CAGL0C05093g	---	---	CAGL0C05071g	---	CAGL0C05049g	---	CAGL0C05027g	---	---
S.uvarum B	Y_L	---	---	---	Suva_15.106	---	---	Suva_15.107	Suva_15.108	Suva_15.109	---	Suva_15.110	---	Suva_1.110	Suva_1.109	Suva_1.108	---	---
S.kudriavzevii B	Y_L	---	---	---	Skud_15.94	---	---	Skud_15.95	Skud_15.96	Skud_15.97	---	Skud_15.98	---	Skud_1.91	---	Skud_1.89	---	---
S.mikatae B	Y_L	---	---	Smik_15.99	Smik_15.100	---	---	Smik_15.101	Smik_15.102	Smik_15.103	---	Smik_15.104	---	Smik_1.107	---	Smik_1.106	---	---
S.cerevisiae B	Y_L	---	---	---	YOL059W	---	---	YOL058W	YOL057W	YOL056W	---	YOL055C	---	YAR042W	---	YAR035W	---	---

### Sheet: GPM2_GPM3_list
High		Low
saccharomyces_cerevisiae_YDL021W		saccharomyces_cerevisiae_YOL056W
candida_glabrata_Seq_689		kazachstania_africana_Seq_41
nakaseomyces_bacillisporus_Seq_147		naumovozyma_castellii_Seq_1503
nakaseomyces_bracarensis_Seq_1806		naumovozyma_dairenensis_Seq_3200
nakaseomyces_castellii_Seq_2450		saccharomyces_eubayanus_Seq_4127
nakaseomyces_delphensis_Seq_2587		saccharomyces_mikatae_Seq_453
nakaseomyces_nivariensis_Seq_2262		saccharomyces_paradoxus_Seq_556
saccharomyces_arboricola_Seq_2168		saccharomyces_uvarum_Seq_4445
saccharomyces_eubayanus_Seq_4042		tetrapisispora_phaffii_Seq_3511
saccharomyces_kudriavzevii_Seq_2898		vanderwaltozyma_polyspora_Seq_4285
saccharomyces_mikatae_Seq_4168		yHAB132_kazachstania_martiniae_160519_Seq_4635
saccharomyces_paradoxus_Seq_4505		yHAB133_kazachstania_unispora_160519_Seq_2374
saccharomyces_uvarum_Seq_298		yHAB134_kazachstania_turicensis_160519_Seq_1990
		yHAB143_kazachstania_siamensis_160519_Seq_1903
		yHAB147_kazachstania_taianensis_160519_Seq_2501
		yHAB153_kazachstania_rosinii_160519_Seq_2148
		yHAB158_kazachstania_viticola_160519_Seq_4041
		yHAB159_kazachstania_solicola_160519_Seq_4608
		yHAB164_kazachstania_aerobia_160519_Seq_2028
		yHMPu5000034875_tetrapisispora_fleetii_160519_Seq_3577
		yHMPu5000034876_tetrapisispora_iriomotensis_160519_Seq_3652
		yHMPu5000034877_tetrapisispora_namnaonensis_160519_Seq_4595
